# A single-cell transcriptomic atlas of inner ear morphogenesis in zebrafish

**DOI:** 10.1101/2025.09.30.679639

**Authors:** Akankshi Munjal, Kalki Kukreja, Samara Williams, Toru Kawanishi, Natasha M. O’Brown, Kana Ishimatsu, Allon Klein, Sean G. Tsung-Megason, Ian A. Swinburne

## Abstract

The inner ear constitutes different cell types next to one another: the sensory patches whose hair cells synapse with neurons, the thin channels of three semicircular canals whose perpendicular organization enables detection of directional head rotation, and the endolymphatic duct and sac whose conditional epithelial barrier relieves excess pressure and promotes fluid pressure homeostasis. How the ear’s component cell states are established during development has remained unknown. We use single-cell RNA sequencing to distinguish cell states within the developing ear with wild-type zebrafish embryos and *lmx1bb* mutants that exhibit defects in canal and sac morphogenesis. We identify the earliest marker for the semicircular canal-genesis zone (*ccn1l1*), unexpected genes in the endolymphatic sac that suggest a role for tissue contraction in its function (*smtnb*), parallel gene sets for sensory patches in the neuromast and ear, and a conserved role for cell-cycle pausing (*cdkn1bb* expression in the canals and sac as previously observed in the developing mouse ear). This atlas provides the most comprehensive transcriptional profiling of the developing inner ear, identifying new molecular leads to understand ear morphogenesis.

**Summary statement:** Single-cell transcriptomic analysis of developing wild-type and *lmx1bb* mutant zebrafish reveals cell-states and effectors that distinguish the inner ear’s sensory patches, semicircular canals, endolymphatic duct and sac, and periotic mesenchyme.
