## Supplemental Table 4 for "A single-cell transcriptomic atlas of inner ear morphogenesis in zebrafish"

### Sheet: Sheet2
group	gene	p-value	log2_fold_change	description	ensemble gene id	zfin gene id
group 1	stm	2.08129e-35	5.8295	starmaker [Source:ZFIN;Acc:ZDB-GENE-031112-4]	ENSDARG00000035694	ZDB-GENE-031112-4
group 1	s100t	0.0137782	5.43215	S100 calcium binding protein T [Source:ZFIN;Acc:ZDB-GENE-050320-61]	ENSDARG00000055589	ZDB-GENE-050320-61
group 1	pvalb8	0.00119531	5.32098	parvalbumin 8 [Source:ZFIN;Acc:ZDB-GENE-030805-3]	ENSDARG00000037790	ZDB-GENE-030805-3
group 1	si:ch211-80h18.1	0.000254817	4.80312	si:ch211-80h18.1 [Source:ZFIN;Acc:ZDB-GENE-070705-257]	ENSDARG00000078522	ZDB-GENE-070705-257
group 1	tectb	4.68893e-08	4.31104	tectorin beta [Source:ZFIN;Acc:ZDB-GENE-041212-16]	ENSDARG00000045268	ZDB-GENE-041212-16
group 1	mb	5.40124e-21	4.27397	myoglobin [Source:ZFIN;Acc:ZDB-GENE-040426-1430]	ENSDARG00000031952	ZDB-GENE-040426-1430
group 1	si:ch211-133n4.6	0.00275443	4.27128	si:ch211-133n4.6 [Source:ZFIN;Acc:ZDB-GENE-060503-571]	ENSDARG00000092099	ZDB-GENE-060503-571
group 1	si:ch211-243g18.2	8.26597e-35	3.96779	si:ch211-243g18.2 [Source:ZFIN;Acc:ZDB-GENE-030131-2830]	ENSDARG00000044261	ZDB-GENE-030131-2830
group 1	si:dkey-222f2.1	2.15869e-21	3.4978	si:dkey-222f2.1 [Source:ZFIN;Acc:ZDB-GENE-050208-726]	ENSDARG00000043242	ZDB-GENE-050208-726
group 1	agr2	8.35127e-14	3.34727	anterior gradient 2 [Source:ZFIN;Acc:ZDB-GENE-050417-214]	ENSDARG00000070480	ZDB-GENE-050417-214
group 1	bricd5	1.48081e-08	3.32112	BRICHOS domain containing 5 [Source:ZFIN;Acc:ZDB-GENE-050208-85]	ENSDARG00000056247	ZDB-GENE-050208-85
group 1	si:ch211-152c2.3	1.55501e-16	3.21686	si:ch211-152c2.3 [Source:ZFIN;Acc:ZDB-GENE-030131-9914]	ENSDARG00000045898	ZDB-GENE-030131-9914
group 1	BX248331.2	0.000128277	3.07714	0	0	0
group 1	cldnb	8.37184e-12	2.79399	claudin b [Source:ZFIN;Acc:ZDB-GENE-010328-2]	ENSDARG00000009544	ZDB-GENE-010328-2
group 1	igfbp3	0.00131485	2.65196	insulin-like growth factor binding protein 3 [Source:ZFIN;Acc:ZDB-GENE-040412-1]	ENSDARG00000099144	ZDB-GENE-040412-1
group 1	slc1a3a	1.79256e-14	2.60382	solute carrier family 1 member 3a [Source:ZFIN;Acc:ZDB-GENE-030131-2159]	ENSDARG00000104431	ZDB-GENE-030131-2159
group 1	col2a1a	1.47298e-09	2.59404	collagen, type II, alpha 1a [Source:ZFIN;Acc:ZDB-GENE-980526-192]	ENSDARG00000111202	ZDB-GENE-980526-192
group 1	TUBB4B	0.00726986	2.56576	tubulin, beta 4B class IVb [Source:ZFIN;Acc:ZDB-GENE-030131-8625]	ENSDARG00000002344	ZDB-GENE-030131-8625
group 1	sox10	1.79256e-14	2.55248	SRY-box transcription factor 10 [Source:ZFIN;Acc:ZDB-GENE-011207-1]	ENSDARG00000077467	ZDB-GENE-011207-1
group 1	s100s	0.013319	2.53573	S100 calcium binding protein S [Source:ZFIN;Acc:ZDB-GENE-040822-31]	ENSDARG00000036773	ZDB-GENE-040822-31
group 1	epcam	3.29103e-12	2.50893	epithelial cell adhesion molecule [Source:ZFIN;Acc:ZDB-GENE-040426-2209]	ENSDARG00000110073	ZDB-GENE-040426-2209
group 1	otofb	0.000290425	2.49394	otoferlin b [Source:ZFIN;Acc:ZDB-GENE-110406-5]	ENSDARG00000020581	ZDB-GENE-110406-5
group 1	f11r.1	2.39326e-12	2.44423	F11 receptor, tandem duplicate 1 [Source:ZFIN;Acc:ZDB-GENE-030131-2416]	ENSDARG00000113415	ZDB-GENE-030131-2416
group 1	spint2	1.03605e-11	2.3225	serine peptidase inhibitor, Kunitz type, 2 [Source:ZFIN;Acc:ZDB-GENE-061013-323]	ENSDARG00000113265	ZDB-GENE-061013-323
group 1	col9a2	3.00412e-06	2.31054	procollagen, type IX, alpha 2 [Source:ZFIN;Acc:ZDB-GENE-030131-9786]	ENSDARG00000024492	ZDB-GENE-030131-9786
group 1	fxyd1	2.76437e-09	2.2222	FXYD domain containing ion transport regulator 1 (phospholemman) [Source:ZFIN;Acc:ZDB-GENE-050309-14]	ENSDARG00000099014	ZDB-GENE-050309-14
group 1	six1b	2.83467e-20	2.21374	SIX homeobox 1b [Source:ZFIN;Acc:ZDB-GENE-040426-2308]	ENSDARG00000026473	ZDB-GENE-040426-2308
group 1	zgc:109934	0.0319672	2.1933	zgc:109913 [Source:ZFIN;Acc:ZDB-GENE-050522-72]	ENSDARG00000022512	ZDB-GENE-050522-72
group 1	sparc	2.80909e-20	2.18504	secreted protein, acidic, cysteine-rich (osteonectin) [Source:ZFIN;Acc:ZDB-GENE-030131-9]	ENSDARG00000019353	ZDB-GENE-030131-9
group 1	otog	3.16201e-05	2.15458	otogelin [Source:ZFIN;Acc:ZDB-GENE-120228-1]	ENSDARG00000068460	ZDB-GENE-120228-1
group 1	gstp1	0.0359867	2.15064	glutathione S-transferase pi 1 [Source:ZFIN;Acc:ZDB-GENE-020806-4]	ENSDARG00000104068	ZDB-GENE-020806-4
group 1	ptprz1b	1.15958e-06	2.00337	protein tyrosine phosphatase receptor type Z1b [Source:ZFIN;Acc:ZDB-GENE-050506-100]	ENSDARG00000020871	ZDB-GENE-050506-100
group 1	rbm24a	0.0219668	1.98852	RNA binding motif protein 24a [Source:ZFIN;Acc:ZDB-GENE-040628-1]	ENSDARG00000102995	ZDB-GENE-040628-1
group 1	ugt8	3.63248e-07	1.98179	UDP glycosyltransferase 8 [Source:ZFIN;Acc:ZDB-GENE-060616-129]	ENSDARG00000112659	ZDB-GENE-060616-129
group 1	si:ch211-236l14.4	0.00536164	1.93934	si:ch211-236l14.4 [Source:ZFIN;Acc:ZDB-GENE-081104-189]	ENSDARG00000062059	ZDB-GENE-081104-189
group 1	col11a1a	1.73164e-06	1.90953	collagen, type XI, alpha 1a [Source:ZFIN;Acc:ZDB-GENE-070209-167]	ENSDARG00000115341	ZDB-GENE-070209-167
group 1	eya4	3.28514e-09	1.84009	EYA transcriptional coactivator and phosphatase 4 [Source:ZFIN;Acc:ZDB-GENE-050327-93]	ENSDARG00000117039	ZDB-GENE-050327-93
group 1	glula	9.87159e-07	1.80301	glutamate-ammonia ligase (glutamine synthase) a [Source:ZFIN;Acc:ZDB-GENE-030131-688]	ENSDARG00000099776	ZDB-GENE-030131-688
group 1	col15a1b	0.00476207	1.76193	collagen, type XV, alpha 1b [Source:ZFIN;Acc:ZDB-GENE-070912-689]	ENSDARG00000061848	ZDB-GENE-070912-689
group 1	col4a6	0.0162164	1.72711	collagen, type IV, alpha 6 [Source:ZFIN;Acc:ZDB-GENE-101001-2]	ENSDARG00000052061	ZDB-GENE-101001-2
group 1	vsig8a	0.00501048	1.71968	V-set and immunoglobulin domain containing 8a [Source:ZFIN;Acc:ZDB-GENE-050417-338]	ENSDARG00000114869	ZDB-GENE-050417-338
group 1	cd9b	0.00285267	1.71568	CD9 molecule b [Source:ZFIN;Acc:ZDB-GENE-040426-2768]	ENSDARG00000016691	ZDB-GENE-040426-2768
group 1	cldn7b	7.93662e-06	1.70089	claudin 7b [Source:ZFIN;Acc:ZDB-GENE-001103-5]	ENSDARG00000114912	ZDB-GENE-001103-5
group 1	lsr	5.852e-06	1.69975	lipolysis stimulated lipoprotein receptor [Source:ZFIN;Acc:ZDB-GENE-050913-73]	ENSDARG00000099291	ZDB-GENE-050913-73
group 1	atp1a1a.4	0.0133809	1.64919	ATPase Na+/K+ transporting subunit alpha 1a, tandem duplicate 4 [Source:ZFIN;Acc:ZDB-GENE-001212-4]	ENSDARG00000001870	ZDB-GENE-001212-4
group 1	enpp1	0.00890927	1.6361	ectonucleotide pyrophosphatase/phosphodiesterase 1 [Source:ZFIN;Acc:ZDB-GENE-040724-172]	ENSDARG00000005789	ZDB-GENE-040724-172
group 1	igsf9a	0.0168815	1.62517	immunoglobulin superfamily, member 9a [Source:ZFIN;Acc:ZDB-GENE-060503-288]	ENSDARG00000075864	ZDB-GENE-060503-288
group 1	cldna	0.0289557	1.62239	claudin a [Source:ZFIN;Acc:ZDB-GENE-010328-1]	ENSDARG00000069888	ZDB-GENE-010328-1
group 1	col9a3	0.010323	1.61643	collagen, type IX, alpha 3 [Source:ZFIN;Acc:ZDB-GENE-030131-9799]	ENSDARG00000037845	ZDB-GENE-030131-9799
group 1	fgf10a	0.00726986	1.59294	fibroblast growth factor 10a [Source:ZFIN;Acc:ZDB-GENE-030715-1]	ENSDARG00000116867	ZDB-GENE-030715-1
group 1	sgk1	0.000139622	1.55518	serum/glucocorticoid regulated kinase 1 [Source:ZFIN;Acc:ZDB-GENE-030131-2860]	ENSDARG00000115600	ZDB-GENE-030131-2860
group 1	col9a1a	0.0305926	1.49938	collagen, type IX, alpha 1a [Source:ZFIN;Acc:ZDB-GENE-080721-25]	ENSDARG00000073699	ZDB-GENE-080721-25
group 1	sema3fb	0.00432191	1.49732	sema domain, immunoglobulin domain (Ig), short basic domain, secreted, (semaphorin) 3Fb [Source:ZFIN;Acc:ZDB-GENE-050513-2]	ENSDARG00000055373	ZDB-GENE-050513-2
group 1	pcxa	5.18321e-06	1.44803	pyruvate carboxylase a [Source:ZFIN;Acc:ZDB-GENE-090908-3]	ENSDARG00000098766	ZDB-GENE-090908-3
group 1	bdnf	0.0190425	1.44472	brain-derived neurotrophic factor [Source:ZFIN;Acc:ZDB-GENE-000412-1]	ENSDARG00000018817	ZDB-GENE-000412-1
group 1	si:dkey-16l2.17	0.0061338	1.43087	si:dkey-16l2.17 [Source:ZFIN;Acc:ZDB-GENE-141212-262]	ENSDARG00000027196	ZDB-GENE-141212-262
group 1	ptbp1b	2.24336e-12	1.39205	polypyrimidine tract binding protein 1b [Source:ZFIN;Acc:ZDB-GENE-030131-9796]	ENSDARG00000115714	ZDB-GENE-030131-9796
group 1	hey1	0.000187132	1.38396	hes-related family bHLH transcription factor with YRPW motif 1 [Source:ZFIN;Acc:ZDB-GENE-000607-70]	ENSDARG00000070538	ZDB-GENE-000607-70
group 1	glulb	1.12338e-10	1.3479	glutamate-ammonia ligase (glutamine synthase) b [Source:ZFIN;Acc:ZDB-GENE-030131-8417]	ENSDARG00000113742	ZDB-GENE-030131-8417
group 1	limch1b	0.0166924	1.34731	LIM and calponin homology domains 1b [Source:ZFIN;Acc:ZDB-GENE-030131-9210]	ENSDARG00000103774	ZDB-GENE-030131-9210
group 1	jag1b	0.0305926	1.32867	jagged canonical Notch ligand 1b [Source:ZFIN;Acc:ZDB-GENE-011128-4]	ENSDARG00000013168	ZDB-GENE-011128-4
group 1	eya1	1.82e-07	1.32612	EYA transcriptional coactivator and phosphatase 1 [Source:ZFIN;Acc:ZDB-GENE-990712-18]	ENSDARG00000116267	ZDB-GENE-990712-18
group 1	mgat4b	0.0024973	1.32187	alpha-1,3-mannosyl-glycoprotein 4-beta-N-acetylglucosaminyltransferase B [Source:ZFIN;Acc:ZDB-GENE-040704-19]	ENSDARG00000004115	ZDB-GENE-040704-19
group 1	atp1b1a	6.61268e-09	1.32145	ATPase Na+/K+ transporting subunit beta 1a [Source:ZFIN;Acc:ZDB-GENE-001127-3]	ENSDARG00000013144	ZDB-GENE-001127-3
group 1	col18a1a	0.000236048	1.30568	collagen type XVIII alpha 1 chain a [Source:ZFIN;Acc:ZDB-GENE-030516-3]	ENSDARG00000036558	ZDB-GENE-030516-3
group 1	perp	0.00208173	1.29213	p53 apoptosis effector related to pmp22 [Source:ZFIN;Acc:ZDB-GENE-050104-1]	ENSDARG00000063572	ZDB-GENE-050104-1
group 1	prss35	0.000213093	1.26282	serine protease 35 [Source:ZFIN;Acc:ZDB-GENE-040704-55]	ENSDARG00000109353	ZDB-GENE-040704-55
group 1	CR769769.2	0.00119531	1.22777	0	0	0
group 1	spry4	0.0012025	1.20551	sprouty homolog 4 (Drosophila) [Source:ZFIN;Acc:ZDB-GENE-010803-2]	ENSDARG00000068732	ZDB-GENE-010803-2
group 1	six4b	0.00936498	1.18196	SIX homeobox 4b [Source:ZFIN;Acc:ZDB-GENE-010201-1]	ENSDARG00000031983	ZDB-GENE-010201-1
group 1	col4a5	0.00936498	1.16268	collagen, type IV, alpha 5 (Alport syndrome) [Source:ZFIN;Acc:ZDB-GENE-030131-2281]	ENSDARG00000052063	ZDB-GENE-030131-2281
group 1	papss2b	0.00936498	1.16204	3'-phosphoadenosine 5'-phosphosulfate synthase 2b [Source:ZFIN;Acc:ZDB-GENE-010323-5]	ENSDARG00000056600	ZDB-GENE-010323-5
group 1	efhd1	0.00839864	1.15282	EF-hand domain family, member D1 [Source:ZFIN;Acc:ZDB-GENE-030131-7461]	ENSDARG00000043446	ZDB-GENE-030131-7461
group 1	epha7	0.00238454	1.14514	eph receptor A7 [Source:ZFIN;Acc:ZDB-GENE-030131-3745]	ENSDARG00000112305	ZDB-GENE-030131-3745
group 1	BX908401.1	0.000218012	1.12213	0	0	0
group 1	sall3b	0.00892967	1.08567	spalt-like transcription factor 3b [Source:ZFIN;Acc:ZDB-GENE-030131-9140]	ENSDARG00000057586	ZDB-GENE-030131-9140
group 1	aif1l	3.94283e-05	1.07537	allograft inflammatory factor 1-like [Source:ZFIN;Acc:ZDB-GENE-030131-9646]	ENSDARG00000009336	ZDB-GENE-030131-9646
group 1	sox2	6.41727e-10	1.06676	SRY-box transcription factor 2 [Source:ZFIN;Acc:ZDB-GENE-030909-1]	ENSDARG00000070913	ZDB-GENE-030909-1
group 1	ap1s1	0.0289557	1.02974	adaptor related protein complex 1 subunit sigma 1 [Source:ZFIN;Acc:ZDB-GENE-040426-1119]	ENSDARG00000056803	ZDB-GENE-040426-1119
group 1	AL928854.1	0.0305926	0.986994	0	0	0
group 1	jupa	0.000265692	0.979018	junction plakoglobin a [Source:ZFIN;Acc:ZDB-GENE-991207-22]	ENSDARG00000112777	ZDB-GENE-991207-22
group 1	rhoub	0.0477549	0.859172	ras homolog family member Ub [Source:ZFIN;Acc:ZDB-GENE-050417-308]	ENSDARG00000012968	ZDB-GENE-050417-308
group 1	BX511034.3	3.02357e-05	0.856463	0	0	0
group 1	kdelr2a	0.00264485	0.844794	KDEL endoplasmic reticulum protein retention receptor 2a [Source:ZFIN;Acc:ZDB-GENE-030826-32]	ENSDARG00000005254	ZDB-GENE-030826-32
group 1	si:ch73-22o12.1	0.0162762	0.786302	si:ch73-22o12.1 [Source:ZFIN;Acc:ZDB-GENE-110411-27]	ENSDARG00000062831	ZDB-GENE-110411-27
group 1	acbd7	0.0235279	0.75613	acyl-CoA binding domain containing 7 [Source:ZFIN;Acc:ZDB-GENE-050913-108]	ENSDARG00000094730	ZDB-GENE-050913-108
group 1	CT027638.1	0.00890927	0.754724	0	0	0
group 1	pdia3	0.00349499	0.743993	protein disulfide isomerase family A, member 3 [Source:ZFIN;Acc:ZDB-GENE-031002-9]	ENSDARG00000102640	ZDB-GENE-031002-9
group 1	calr	7.45518e-05	0.742533	calreticulin [Source:ZFIN;Acc:ZDB-GENE-030131-4042]	ENSDARG00000076290	ZDB-GENE-030131-4042
group 1	ssr3	0.00688279	0.719367	signal sequence receptor, gamma [Source:ZFIN;Acc:ZDB-GENE-030131-9134]	ENSDARG00000111483	ZDB-GENE-030131-9134
group 1	gata3	0.00159398	0.697895	GATA binding protein 3 [Source:ZFIN;Acc:ZDB-GENE-990415-82]	ENSDARG00000016526	ZDB-GENE-990415-82
group 1	lmo4b	0.00900439	0.673656	LIM domain only 4b [Source:ZFIN;Acc:ZDB-GENE-030131-3570]	ENSDARG00000115402	ZDB-GENE-030131-3570
group 1	dad1	0.0140915	0.659082	defender against cell death 1 [Source:ZFIN;Acc:ZDB-GENE-060503-233]	ENSDARG00000102105	ZDB-GENE-060503-233
group 1	erbin	0.00274134	0.650398	erbb2 interacting protein [Source:ZFIN;Acc:ZDB-GENE-061103-403]	ENSDARG00000044281	ZDB-GENE-061103-403
group 1	tmem47	0.000560438	0.638752	transmembrane protein 47 [Source:ZFIN;Acc:ZDB-GENE-040426-2644]	ENSDARG00000057322	ZDB-GENE-040426-2644
group 1	ppib	0.00546706	0.614911	peptidylprolyl isomerase B (cyclophilin B) [Source:ZFIN;Acc:ZDB-GENE-040426-1955]	ENSDARG00000092798	ZDB-GENE-040426-1955
group 1	sec11a	0.0231321	0.61453	SEC11 homolog A, signal peptidase complex subunit [Source:ZFIN;Acc:ZDB-GENE-040718-227]	ENSDARG00000116303	ZDB-GENE-040718-227
group 1	rnd3a	3.01507e-05	0.60458	Rho family GTPase 3a [Source:ZFIN;Acc:ZDB-GENE-010319-40]	ENSDARG00000076799	ZDB-GENE-010319-40
group 1	hdlbpa	0.00107546	0.60152	high density lipoprotein binding protein a [Source:ZFIN;Acc:ZDB-GENE-030131-2032]	ENSDARG00000009830	ZDB-GENE-030131-2032
group 1	nrarpa	0.01144	0.559764	NOTCH regulated ankyrin repeat protein a [Source:ZFIN;Acc:ZDB-GENE-030515-6]	ENSDARG00000111485	ZDB-GENE-030515-6
group 1	grb2b	0.0293032	0.550861	growth factor receptor-bound protein 2b [Source:ZFIN;Acc:ZDB-GENE-040426-1975]	ENSDARG00000038059	ZDB-GENE-040426-1975
group 1	calr3a	0.0199006	0.550467	calreticulin 3a [Source:ZFIN;Acc:ZDB-GENE-000208-17]	ENSDARG00000103979	ZDB-GENE-000208-17
group 1	cdkn1bb	0.00890927	0.504149	cyclin-dependent kinase inhibitor 1Bb [Source:ZFIN;Acc:ZDB-GENE-030521-13]	ENSDARG00000054271	ZDB-GENE-030521-13
group 1	id1	5.08517e-07	0.481794	inhibitor of DNA binding 1, HLH protein [Source:ZFIN;Acc:ZDB-GENE-990415-96]	ENSDARG00000040764	ZDB-GENE-990415-96
group 1	sdc4	0.00688279	0.478532	syndecan 4 [Source:ZFIN;Acc:ZDB-GENE-061111-1]	ENSDARG00000059906	ZDB-GENE-061111-1
group 1	jun	5.23135e-05	0.472866	Jun proto-oncogene, AP-1 transcription factor subunit [Source:ZFIN;Acc:ZDB-GENE-030131-7859]	ENSDARG00000043531	ZDB-GENE-030131-7859
group 1	atp1b3b	0.0263425	0.45756	ATPase Na+/K+ transporting subunit beta 3b [Source:ZFIN;Acc:ZDB-GENE-001127-1]	ENSDARG00000042837	ZDB-GENE-001127-1
group 1	nmt1a	0.0145697	0.440158	N-myristoyltransferase 1a [Source:ZFIN;Acc:ZDB-GENE-050522-477]	ENSDARG00000052966	ZDB-GENE-050522-477
group 1	btg1	0.00726986	0.404266	B-cell translocation gene 1, anti-proliferative [Source:ZFIN;Acc:ZDB-GENE-010726-1]	ENSDARG00000027249	ZDB-GENE-010726-1
group 1	tuba8l3	0.00890927	0.391269	tubulin, alpha 8 like 3 [Source:ZFIN;Acc:ZDB-GENE-040801-77]	ENSDARG00000070155	ZDB-GENE-040801-77
group 1	rplp2	0.00266078	0.389129	ribosomal protein, large P2 [Source:ZFIN;Acc:ZDB-GENE-031018-2]	ENSDARG00000101406	ZDB-GENE-031018-2
group 1	pdia6	0.0291184	0.386205	protein disulfide isomerase family A, member 6 [Source:ZFIN;Acc:ZDB-GENE-030131-879]	ENSDARG00000009001	ZDB-GENE-030131-879
group 1	ebf3a	0.0012025	0.352884	EBF transcription factor 3a [Source:ZFIN;Acc:ZDB-GENE-070112-292]	ENSDARG00000100244	ZDB-GENE-070112-292
group 1	fosab	9.26821e-05	0.322132	v-fos FBJ murine osteosarcoma viral oncogene homolog Ab [Source:ZFIN;Acc:ZDB-GENE-031222-4]	ENSDARG00000031683	ZDB-GENE-031222-4
group 1	fzd7a	0.0377772	0.257435	frizzled class receptor 7a [Source:ZFIN;Acc:ZDB-GENE-990415-223]	ENSDARG00000115544	ZDB-GENE-990415-223
group 1	rpl36	0.02285	0.247294	ribosomal protein L36 [Source:ZFIN;Acc:ZDB-GENE-040622-2]	ENSDARG00000100588	ZDB-GENE-040622-2
group 1	rpl35a	0.0418668	0.19504	ribosomal protein L35a [Source:ZFIN;Acc:ZDB-GENE-040718-190]	ENSDARG00000088030	ZDB-GENE-040718-190
group 1	foxp4	0.0239042	0.15318	forkhead box P4 [Source:ZFIN;Acc:ZDB-GENE-101207-1]	ENSDARG00000076120	ZDB-GENE-101207-1
group 1	pbx3b	0.0291184	0.145079	pre-B-cell leukemia homeobox 3b [Source:ZFIN;Acc:ZDB-GENE-000405-3]	ENSDARG00000110194	ZDB-GENE-000405-3
group 1	id4	0.0336162	0.12709	inhibitor of DNA binding 4 [Source:ZFIN;Acc:ZDB-GENE-051113-208]	ENSDARG00000045131	ZDB-GENE-051113-208
group 1	zfhx3	0.0418668	0.0665901	zinc finger homeobox 3 [Source:ZFIN;Acc:ZDB-GENE-030131-7577]	ENSDARG00000103057	ZDB-GENE-030131-7577
group 2	hnrnpaba	0.0337703	0.440662	heterogeneous nuclear ribonucleoprotein A/Ba [Source:ZFIN;Acc:ZDB-GENE-030131-185]	ENSDARG00000007960	ZDB-GENE-030131-185
