## Supplemental Table 6 for "A single-cell transcriptomic atlas of inner ear morphogenesis in zebrafish"

### Sheet: Sheet1
Annotation table
Cluster	crude annotations (clusters likely admixtures of related cells)
e0	epithelial (hmgb2b)
e1	epithelial (hmgb2b)
e2	epithelial (hmgb2b)
e3	epithelial (hmgb2b)
e4	epithelial (hmgb2b)
e5	dorsal OV epithelial (gata2a)
e6	dorsal OV epithelial to EDS (apcdd1l)
e7	EDS (cldn7a, foxi1)

### Sheet: Sheet2
cluster_e	gene	p-value	log2_fold_change	description	ensemble id	zfin id
e0	hint1	0.020372	0.595495	histidine triad nucleotide binding protein 1 [Source:ZFIN;Acc:ZDB-GENE-040927-8]	ENSDARG00000110789	ZDB-GENE-040927-8
e0	gstm.1	0.0255689	0.566847	glutathione S-transferase mu, tandem duplicate 1 [Source:ZFIN;Acc:ZDB-GENE-030911-2]	ENSDARG00000042533	ZDB-GENE-030911-2
e0	phb	0.0016681	0.545809	prohibitin [Source:ZFIN;Acc:ZDB-GENE-030131-6577]	ENSDARG00000057414	ZDB-GENE-030131-6577
e0	rbb4l	0.0003036	0.418951	retinoblastoma binding protein 4, like [Source:ZFIN;Acc:ZDB-GENE-030131-848]	ENSDARG00000015208	ZDB-GENE-030131-848
e0	rrm1	0.000743475	0.386531	ribonucleotide reductase M1 polypeptide [Source:ZFIN;Acc:ZDB-GENE-990415-247]	ENSDARG00000014017	ZDB-GENE-990415-247
e0	cox7a2a	0.0156396	0.374237	cytochrome c oxidase subunit 7A2a [Source:ZFIN;Acc:ZDB-GENE-050522-153]	ENSDARG00000053217	ZDB-GENE-050522-153
e0	snrpf	1.77174e-07	0.372688	small nuclear ribonucleoprotein polypeptide F [Source:ZFIN;Acc:ZDB-GENE-040930-9]	ENSDARG00000105037	ZDB-GENE-040930-9
e0	parp1	0.000664969	0.346195	poly (ADP-ribose) polymerase 1 [Source:ZFIN;Acc:ZDB-GENE-030131-3955]	ENSDARG00000019529	ZDB-GENE-030131-3955
e0	atp5mc1	0.000544651	0.289169	ATP synthase membrane subunit c locus 1 [Source:ZFIN;Acc:ZDB-GENE-040426-1966]	ENSDARG00000056008	ZDB-GENE-040426-1966
e0	atp5f1b	1.46677e-06	0.289145	ATP synthase F1 subunit beta [Source:ZFIN;Acc:ZDB-GENE-030131-124]	ENSDARG00000070083	ZDB-GENE-030131-124
e0	rps28	9.024e-07	0.284979	ribosomal protein S28 [Source:ZFIN;Acc:ZDB-GENE-030131-2022]	ENSDARG00000035860	ZDB-GENE-030131-2022
e0	lsm12b	0.0114244	0.284789	LSM12 homolog b [Source:ZFIN;Acc:ZDB-GENE-040426-2164]	ENSDARG00000109510	ZDB-GENE-040426-2164
e0	kars	0.00045941	0.279425	lysyl-tRNA synthetase [Source:ZFIN;Acc:ZDB-GENE-021115-8]	ENSDARG00000103799	ZDB-GENE-021115-8
e0	eif3m	0.0235179	0.264218	eukaryotic translation initiation factor 3, subunit M [Source:ZFIN;Acc:ZDB-GENE-040426-2643]	ENSDARG00000013931	ZDB-GENE-040426-2643
e0	cct3	2.54496e-06	0.252715	chaperonin containing TCP1, subunit 3 (gamma) [Source:ZFIN;Acc:ZDB-GENE-020419-5]	ENSDARG00000016173	ZDB-GENE-020419-5
e0	snrpg	4.3024e-05	0.251256	small nuclear ribonucleoprotein polypeptide G [Source:ZFIN;Acc:ZDB-GENE-040912-105]	ENSDARG00000099667	ZDB-GENE-040912-105
e0	h2afvb	4.02963e-08	0.240529	H2A histone family, member Vb [Source:ZFIN;Acc:ZDB-GENE-050506-24]	ENSDARG00000116491	ZDB-GENE-050506-24
e0	znf207b	0.0400974	0.233235	zinc finger protein 207, b [Source:ZFIN;Acc:ZDB-GENE-030131-7377]	ENSDARG00000115586	ZDB-GENE-030131-7377
e0	psma6a	0.0173852	0.233122	proteasome subunit alpha 6a [Source:ZFIN;Acc:ZDB-GENE-020326-1]	ENSDARG00000019398	ZDB-GENE-020326-1
e0	cct2	0.015141	0.223603	chaperonin containing TCP1, subunit 2 (beta) [Source:ZFIN;Acc:ZDB-GENE-020419-6]	ENSDARG00000104674	ZDB-GENE-020419-6
e0	cct5	0.000238131	0.203673	chaperonin containing TCP1, subunit 5 (epsilon) [Source:ZFIN;Acc:ZDB-GENE-030131-977]	ENSDARG00000045399	ZDB-GENE-030131-977
e0	prmt1	1.26882e-06	0.194075	protein arginine methyltransferase 1 [Source:ZFIN;Acc:ZDB-GENE-030131-693]	ENSDARG00000010246	ZDB-GENE-030131-693
e0	btf3	0.00463123	0.185989	basic transcription factor 3 [Source:ZFIN;Acc:ZDB-GENE-030131-8731]	ENSDARG00000116462	ZDB-GENE-030131-8731
e0	zgc:56493	8.52333e-07	0.180447	thioredoxin [Source:HGNC Symbol;Acc:HGNC:12435]	ENSDARG00000031435	ZDB-GENE-030131-8581
e0	atp5l	0.00230568	0.176636	ATP synthase, H+ transporting, mitochondrial F0 complex, subunit g [Source:ZFIN;Acc:ZDB-GENE-030131-5177]	ENSDARG00000011841	ZDB-GENE-030131-5177
e0	rps29	0.0171115	0.166367	ribosomal protein S29 [Source:ZFIN;Acc:ZDB-GENE-040622-5]	ENSDARG00000041232	ZDB-GENE-040622-5
e0	uqcrh	0.0155723	0.16144	ubiquinol-cytochrome c reductase hinge protein [Source:ZFIN;Acc:ZDB-GENE-051030-93]	ENSDARG00000059128	ZDB-GENE-051030-93
e0	rpl26	0.00614375	0.155615	ribosomal protein L26 [Source:ZFIN;Acc:ZDB-GENE-040426-2117]	ENSDARG00000102317	ZDB-GENE-040426-2117
e0	hdac1	0.000152284	0.154387	histone deacetylase 1 [Source:ZFIN;Acc:ZDB-GENE-020419-32]	ENSDARG00000015427	ZDB-GENE-020419-32
e0	oc90	0.00788129	0.152822	otoconin 90 [Source:ZFIN;Acc:ZDB-GENE-070912-300]	ENSDARG00000111394	ZDB-GENE-070912-300
e0	timm8b	0.0400974	0.15189	translocase of inner mitochondrial membrane 8 homolog B (yeast) [Source:ZFIN;Acc:ZDB-GENE-031019-1]	ENSDARG00000055708	ZDB-GENE-031019-1
e0	pa2g4a	0.039742	0.151773	proliferation-associated 2G4, a [Source:ZFIN;Acc:ZDB-GENE-030616-161]	ENSDARG00000039578	ZDB-GENE-030616-161
e0	srsf3b	0.00509332	0.150987	serine and arginine rich splicing factor 3b [Source:ZFIN;Acc:ZDB-GENE-071005-2]	ENSDARG00000059360	ZDB-GENE-071005-2
e0	selenoh	0.00109718	0.139095	selenoprotein H [Source:ZFIN;Acc:ZDB-GENE-030411-2]	ENSDARG00000093022	ZDB-GENE-030411-2
e0	cirbpb	1.96842e-10	0.135651	cold inducible RNA binding protein b [Source:ZFIN;Acc:ZDB-GENE-030131-5841]	ENSDARG00000013351	ZDB-GENE-030131-5841
e0	rplp0	0.046601	0.129733	ribosomal protein, large, P0 [Source:ZFIN;Acc:ZDB-GENE-000629-1]	ENSDARG00000051783	ZDB-GENE-000629-1
e0	khsrp	0.0211131	0.12868	KH-type splicing regulatory protein [Source:ZFIN;Acc:ZDB-GENE-030131-4357]	ENSDARG00000026489	ZDB-GENE-030131-4357
e0	hspe1	0.00946617	0.125333	heat shock 10 protein 1 [Source:ZFIN;Acc:ZDB-GENE-000906-2]	ENSDARG00000056167	ZDB-GENE-000906-2
e0	ptges3b	6.00042e-05	0.124796	prostaglandin E synthase 3b (cytosolic) [Source:ZFIN;Acc:ZDB-GENE-040625-144]	ENSDARG00000089626	ZDB-GENE-040625-144
e0	snrpd2	0.0245461	0.124572	small nuclear ribonucleoprotein D2 polypeptide [Source:ZFIN;Acc:ZDB-GENE-040914-10]	ENSDARG00000110285	ZDB-GENE-040914-10
e0	eif3i	0.0423226	0.123471	eukaryotic translation initiation factor 3, subunit I [Source:ZFIN;Acc:ZDB-GENE-040426-1922]	ENSDARG00000017445	ZDB-GENE-040426-1922
e0	snrpc	0.0349942	0.122375	small nuclear ribonucleoprotein polypeptide C [Source:ZFIN;Acc:ZDB-GENE-020419-26]	ENSDARG00000009871	ZDB-GENE-020419-26
e0	rps21	0.00385056	0.121849	ribosomal protein S21 [Source:ZFIN;Acc:ZDB-GENE-040426-1102]	ENSDARG00000025850	ZDB-GENE-040426-1102
e0	rpl12	0.00241984	0.119832	ribosomal protein L12 [Source:ZFIN;Acc:ZDB-GENE-030131-5297]	ENSDARG00000115546	ZDB-GENE-030131-5297
e0	psma5	0.00369916	0.119287	proteasome subunit alpha 5 [Source:ZFIN;Acc:ZDB-GENE-040625-96]	ENSDARG00000116794	ZDB-GENE-040625-96
e0	ncl	1.22494e-08	0.119143	nucleolin [Source:ZFIN;Acc:ZDB-GENE-030131-6986]	ENSDARG00000002710	ZDB-GENE-030131-6986
e0	rpl11	0.0103533	0.116879	ribosomal protein L11 [Source:ZFIN;Acc:ZDB-GENE-040625-147]	ENSDARG00000043509	ZDB-GENE-040625-147
e0	snrpd1	0.00116622	0.0986957	small nuclear ribonucleoprotein D1 polypeptide [Source:ZFIN;Acc:ZDB-GENE-020419-14]	ENSDARG00000011648	ZDB-GENE-020419-14
e0	fbl	0.00189964	0.09828	fibrillarin [Source:ZFIN;Acc:ZDB-GENE-040426-1936]	ENSDARG00000053912	ZDB-GENE-040426-1936
e0	mt-atp6	0.00295738	0.0958044	ATP synthase 6, mitochondrial [Source:ZFIN;Acc:ZDB-GENE-011205-18]	ENSDARG00000063911	ZDB-GENE-011205-18
e0	cirbpa	6.80476e-10	0.0955417	cold inducible RNA binding protein a [Source:ZFIN;Acc:ZDB-GENE-050417-329]	ENSDARG00000103672	ZDB-GENE-050417-329
e0	ppiab	0.0387042	0.095472	peptidylprolyl isomerase Ab (cyclophilin A) [Source:ZFIN;Acc:ZDB-GENE-030131-7459]	ENSDARG00000103994	ZDB-GENE-030131-7459
e0	akap8l	0.0400974	0.0931738	A kinase (PRKA) anchor protein 8-like [Source:ZFIN;Acc:ZDB-GENE-040426-2303]	ENSDARG00000099635	ZDB-GENE-040426-2303
e0	sub1a	0.000841061	0.0930711	SUB1 regulator of transcription a [Source:ZFIN;Acc:ZDB-GENE-050522-151]	ENSDARG00000053446	ZDB-GENE-050522-151
e0	rplp2l	0.0110023	0.089179	ribosomal protein, large P2, like [Source:ZFIN;Acc:ZDB-GENE-070327-2]	ENSDARG00000011201	ZDB-GENE-070327-2
e0	ranbp1	0.020372	0.0886396	RAN binding protein 1 [Source:ZFIN;Acc:ZDB-GENE-040426-2548]	ENSDARG00000014817	ZDB-GENE-040426-2548
e0	lsm4	0.0400974	0.0834348	LSM4 homolog, U6 small nuclear RNA and mRNA degradation associated [Source:ZFIN;Acc:ZDB-GENE-040426-1652]	ENSDARG00000023852	ZDB-GENE-040426-1652
e0	snrpe	0.00219962	0.0787658	small nuclear ribonucleoprotein polypeptide E [Source:ZFIN;Acc:ZDB-GENE-040426-1112]	ENSDARG00000033175	ZDB-GENE-040426-1112
e0	abce1	0.0400974	0.0779653	ATP-binding cassette, sub-family E (OABP), member 1 [Source:ZFIN;Acc:ZDB-GENE-040426-1995]	ENSDARG00000007216	ZDB-GENE-040426-1995
e0	cad	0.0493132	0.0747706	carbamoyl-phosphate synthetase 2, aspartate transcarbamylase, and dihydroorotase [Source:ZFIN;Acc:ZDB-GENE-021030-4]	ENSDARG00000041895	ZDB-GENE-021030-4
e0	hnrnpa0l	5.79531e-05	0.070298	heterogeneous nuclear ribonucleoprotein A0, like [Source:ZFIN;Acc:ZDB-GENE-030131-618]	ENSDARG00000076380	ZDB-GENE-030131-618
e0	rplp1	0.0239647	0.0699389	ribosomal protein, large, P1 [Source:ZFIN;Acc:ZDB-GENE-030131-8663]	ENSDARG00000021864	ZDB-GENE-030131-8663
e0	RPL41	0.000270042	0.0680313	0	0	0
e0	rpl23a	0.0491653	0.0668446	ribosomal protein L23a [Source:ZFIN;Acc:ZDB-GENE-030131-7479]	ENSDARG00000006316	ZDB-GENE-030131-7479
e0	alyref	0.0478894	0.0633421	Aly/REF export factor [Source:ZFIN;Acc:ZDB-GENE-070928-29]	ENSDARG00000077732	ZDB-GENE-070928-29
e0	rpl27	0.00389353	0.0630586	ribosomal protein L27 [Source:ZFIN;Acc:ZDB-GENE-030131-4343]	ENSDARG00000015128	ZDB-GENE-030131-4343
e0	tktb	0.00749618	0.0628225	transketolase b [Source:ZFIN;Acc:ZDB-GENE-030909-13]	ENSDARG00000006019	ZDB-GENE-030909-13
e0	apex1	9.03287e-05	0.0560657	APEX nuclease (multifunctional DNA repair enzyme) 1 [Source:ZFIN;Acc:ZDB-GENE-040426-2761]	ENSDARG00000045843	ZDB-GENE-040426-2761
e0	rpl30	0.0223318	0.0525039	ribosomal protein L30 [Source:ZFIN;Acc:ZDB-GENE-030131-8657]	ENSDARG00000109253	ZDB-GENE-030131-8657
e0	ybx1	0.0400974	0.0504231	Y box binding protein 1 [Source:ZFIN;Acc:ZDB-GENE-000629-3]	ENSDARG00000004757	ZDB-GENE-000629-3
e0	psmb4	0.00869022	0.0493177	proteasome subunit beta 4 [Source:ZFIN;Acc:ZDB-GENE-050417-333]	ENSDARG00000054696	ZDB-GENE-050417-333
e0	hnrnpaba	0.000402083	0.0488305	heterogeneous nuclear ribonucleoprotein A/Ba [Source:ZFIN;Acc:ZDB-GENE-030131-185]	ENSDARG00000007960	ZDB-GENE-030131-185
e0	mif	0.0344014	0.0435528	macrophage migration inhibitory factor [Source:ZFIN;Acc:ZDB-GENE-080708-1]	ENSDARG00000071336	ZDB-GENE-080708-1
e0	rpl10	0.0244472	0.0403304	ribosomal protein L10 [Source:ZFIN;Acc:ZDB-GENE-030131-8656]	ENSDARG00000117015	ZDB-GENE-030131-8656
e0	rpl23	9.86505e-06	0.0356879	ribosomal protein L23 [Source:ZFIN;Acc:ZDB-GENE-030131-8756]	ENSDARG00000053457	ZDB-GENE-030131-8756
e0	hnrnpabb	0.000285881	0.0242733	heterogeneous nuclear ribonucleoprotein A/Bb [Source:ZFIN;Acc:ZDB-GENE-040426-2516]	ENSDARG00000099865	ZDB-GENE-040426-2516
e0	khdrbs1a	0.000192906	0.0214898	KH domain containing, RNA binding, signal transduction associated 1a [Source:ZFIN;Acc:ZDB-GENE-000210-25]	ENSDARG00000052856	ZDB-GENE-000210-25
e0	rbm4.3	0.000355108	0.0162962	RNA binding motif protein 4.3 [Source:ZFIN;Acc:ZDB-GENE-040426-1938]	ENSDARG00000022129	ZDB-GENE-040426-1938
e0	eif1axb	0.0313142	0.0132965	eukaryotic translation initiation factor 1A X-linked b [Source:ZFIN;Acc:ZDB-GENE-030131-1319]	ENSDARG00000111310	ZDB-GENE-030131-1319
e0	stmn1a	0.00132029	0.0132376	stathmin 1a [Source:ZFIN;Acc:ZDB-GENE-031006-14]	ENSDARG00000004169	ZDB-GENE-031006-14
e0	hmgb3a	0.0077905	0.000108028	high mobility group box 3a [Source:ZFIN;Acc:ZDB-GENE-050428-1]	ENSDARG00000056725	ZDB-GENE-050428-1
e1	sox2	9.42312e-08	0.940334	SRY-box transcription factor 2 [Source:ZFIN;Acc:ZDB-GENE-030909-1]	ENSDARG00000070913	ZDB-GENE-030909-1
e1	fgf10a	0.000116965	0.909429	fibroblast growth factor 10a [Source:ZFIN;Acc:ZDB-GENE-030715-1]	ENSDARG00000116867	ZDB-GENE-030715-1
e1	ebf3a	7.30387e-05	0.848259	EBF transcription factor 3a [Source:ZFIN;Acc:ZDB-GENE-070112-292]	ENSDARG00000100244	ZDB-GENE-070112-292
e1	sox1b	0.00832299	0.840859	SRY-box transcription factor 1b [Source:ZFIN;Acc:ZDB-GENE-060322-5]	ENSDARG00000008131	ZDB-GENE-060322-5
e1	clstn1	7.8857e-05	0.443887	calsyntenin 1 [Source:ZFIN;Acc:ZDB-GENE-040426-1064]	ENSDARG00000031720	ZDB-GENE-040426-1064
e1	cahz	0.0091791	0.419186	carbonic anhydrase [Source:ZFIN;Acc:ZDB-GENE-980526-39]	ENSDARG00000011166	ZDB-GENE-980526-39
e1	otog	0.00280335	0.187346	otogelin [Source:ZFIN;Acc:ZDB-GENE-120228-1]	ENSDARG00000068460	ZDB-GENE-120228-1
e1	rps7	0.0364264	0.112135	ribosomal protein S7 [Source:ZFIN;Acc:ZDB-GENE-040426-1718]	ENSDARG00000042566	ZDB-GENE-040426-1718
e1	aif1l	0.0364264	0.0472394	allograft inflammatory factor 1-like [Source:ZFIN;Acc:ZDB-GENE-030131-9646]	ENSDARG00000009336	ZDB-GENE-030131-9646
e1	eya4	0.0291772	0.0209507	EYA transcriptional coactivator and phosphatase 4 [Source:ZFIN;Acc:ZDB-GENE-050327-93]	ENSDARG00000117039	ZDB-GENE-050327-93
e2	mki67	0.00817065	1.00448	marker of proliferation Ki-67 [Source:ZFIN;Acc:ZDB-GENE-030131-9771]	ENSDARG00000091150	ZDB-GENE-030131-9771
e2	top2a	0.0308688	0.714673	DNA topoisomerase II alpha [Source:ZFIN;Acc:ZDB-GENE-030131-2453]	ENSDARG00000024488	ZDB-GENE-030131-2453
e2	hmgb1b	0.0139993	0.34774	high mobility group box 1b [Source:ZFIN;Acc:ZDB-GENE-030131-8480]	ENSDARG00000030479	ZDB-GENE-030131-8480
e2	hmgb2a	0.00817065	0.244394	high mobility group box 2a [Source:ZFIN;Acc:ZDB-GENE-051120-126]	ENSDARG00000029722	ZDB-GENE-051120-126
e2	si:ch211-152c2.3	0.000987844	0.154187	si:ch211-152c2.3 [Source:ZFIN;Acc:ZDB-GENE-030131-9914]	ENSDARG00000045898	ZDB-GENE-030131-9914
e2	ptmab	0.00817065	0.110237	prothymosin alpha b [Source:ZFIN;Acc:ZDB-GENE-030131-8681]	ENSDARG00000101766	ZDB-GENE-030131-8681
e2	hmgn2	0.00574894	0.0730349	high mobility group nucleosomal binding domain 2 [Source:ZFIN;Acc:ZDB-GENE-051030-81]	ENSDARG00000099572	ZDB-GENE-051030-81
e2	seta	0.0335668	0.00387613	SET nuclear proto-oncogene a [Source:ZFIN;Acc:ZDB-GENE-030131-2221]	ENSDARG00000031495	ZDB-GENE-030131-2221
e4	prkar2aa	0.0260396	0.339247	protein kinase, cAMP-dependent, regulatory, type II, alpha A [Source:ZFIN;Acc:ZDB-GENE-030131-1007]	ENSDARG00000033184	ZDB-GENE-030131-1007
e4	arf5	0.0472529	0.272393	ADP-ribosylation factor 5 [Source:ZFIN;Acc:ZDB-GENE-030910-5]	ENSDARG00000115687	ZDB-GENE-030910-5
e4	sap18	0.0460811	0.267758	Sin3A-associated protein [Source:ZFIN;Acc:ZDB-GENE-040426-1679]	ENSDARG00000110983	ZDB-GENE-040426-1679
e4	tra2a	0.0370363	0.248514	transformer 2 alpha homolog [Source:ZFIN;Acc:ZDB-GENE-040426-1391]	ENSDARG00000007863	ZDB-GENE-040426-1391
e4	krt18	0.000815998	0.231784	keratin 17 [Source:ZFIN;Acc:ZDB-GENE-060503-86]	ENSDARG00000094041	ZDB-GENE-060503-86
e4	dynll1	0.0159174	0.226283	dynein, light chain, LC8-type 1 [Source:ZFIN;Acc:ZDB-GENE-040426-1961]	ENSDARG00000058454	ZDB-GENE-040426-1961
e4	mcm6	0.0422906	0.184741	minichromosome maintenance complex component 6 [Source:ZFIN;Acc:ZDB-GENE-030909-6]	ENSDARG00000057683	ZDB-GENE-030909-6
e4	sec13	0.0422906	0.184307	SEC13 homolog, nuclear pore and COPII coat complex component [Source:ZFIN;Acc:ZDB-GENE-040426-2649]	ENSDARG00000109318	ZDB-GENE-040426-2649
e4	psmb6	0.015468	0.142756	proteasome subunit beta 6 [Source:ZFIN;Acc:ZDB-GENE-990415-216]	ENSDARG00000002240	ZDB-GENE-990415-216
e4	setb	2.6596e-05	0.0786529	SET nuclear proto-oncogene b [Source:ZFIN;Acc:ZDB-GENE-030131-433]	ENSDARG00000003920	ZDB-GENE-030131-433
e4	atp5mc3a	0.0299715	0.0740956	ATP synthase membrane subunit c locus 3a [Source:ZFIN;Acc:ZDB-GENE-040426-857]	ENSDARG00000017775	ZDB-GENE-040426-857
e4	ssr2	0.0274549	0.0577734	signal sequence receptor, beta [Source:ZFIN;Acc:ZDB-GENE-010413-1]	ENSDARG00000005230	ZDB-GENE-010413-1
e4	si:ch211-222l21.1	0.000326189	0.0519101	si:ch211-222l21.1 [Source:ZFIN;Acc:ZDB-GENE-030131-247]	ENSDARG00000076532	ZDB-GENE-030131-247
e4	snrpd3l	0.0274549	0.0355862	small nuclear ribonucleoprotein D3 polypeptide, like [Source:ZFIN;Acc:ZDB-GENE-030131-5219]	ENSDARG00000076283	ZDB-GENE-030131-5219
e4	npm1a	0.0274549	0.0217489	nucleophosmin 1a [Source:ZFIN;Acc:ZDB-GENE-021028-1]	ENSDARG00000113199	ZDB-GENE-021028-1
e4	ssr3	0.0368241	0.00891866	signal sequence receptor, gamma [Source:ZFIN;Acc:ZDB-GENE-030131-9134]	ENSDARG00000111483	ZDB-GENE-030131-9134
e5	fbln7	0.0396121	1.59974	fibulin 7 [Source:ZFIN;Acc:ZDB-GENE-170130-2]	ENSDARG00000089519	ZDB-GENE-170130-2
e5	slc13a5a	0.0242695	1.45432	solute carrier family 13 member 5a [Source:ZFIN;Acc:ZDB-GENE-030131-4628]	ENSDARG00000077691	ZDB-GENE-030131-4628
e5	col9a1a	9.99163e-06	0.914307	collagen, type IX, alpha 1a [Source:ZFIN;Acc:ZDB-GENE-080721-25]	ENSDARG00000073699	ZDB-GENE-080721-25
e5	slc35c2	0.0405407	0.910354	solute carrier family 35 member C2 [Source:ZFIN;Acc:ZDB-GENE-030131-2202]	ENSDARG00000114428	ZDB-GENE-030131-2202
e5	mpped2a	0.0116204	0.899254	metallophosphoesterase domain containing 2a [Source:ZFIN;Acc:ZDB-GENE-050417-241]	ENSDARG00000006889	ZDB-GENE-050417-241
e5	celsr1a	0.0308723	0.807334	cadherin EGF LAG seven-pass G-type receptor 1a [Source:ZFIN;Acc:ZDB-GENE-030616-78]	ENSDARG00000069185	ZDB-GENE-030616-78
e5	fxyd1	0.0177728	0.806474	FXYD domain containing ion transport regulator 1 (phospholemman) [Source:ZFIN;Acc:ZDB-GENE-050309-14]	ENSDARG00000099014	ZDB-GENE-050309-14
e5	hs3st3b1b	0.0313104	0.766577	heparan sulfate (glucosamine) 3-O-sulfotransferase 3B1b [Source:ZFIN;Acc:ZDB-GENE-070202-5]	ENSDARG00000113233	ZDB-GENE-070202-5
e5	znf536	0.0193934	0.719006	zinc finger protein 536 [Source:ZFIN;Acc:ZDB-GENE-030616-624]	ENSDARG00000103648	ZDB-GENE-030616-624
e5	gata2a	0.0442601	0.660014	GATA binding protein 2a [Source:ZFIN;Acc:ZDB-GENE-980526-260]	ENSDARG00000059327	ZDB-GENE-980526-260
e5	spint2	0.00409245	0.595469	serine peptidase inhibitor, Kunitz type, 2 [Source:ZFIN;Acc:ZDB-GENE-061013-323]	ENSDARG00000113265	ZDB-GENE-061013-323
e5	c1qtnf12	0.0430758	0.578281	C1q and TNF related 12 [Source:ZFIN;Acc:ZDB-GENE-061215-120]	ENSDARG00000070681	ZDB-GENE-061215-120
e5	col11a2	0.0109691	0.567033	collagen, type XI, alpha 2 [Source:ZFIN;Acc:ZDB-GENE-000208-23]	ENSDARG00000012422	ZDB-GENE-000208-23
e5	col4a5	0.00033705	0.524878	collagen, type IV, alpha 5 (Alport syndrome) [Source:ZFIN;Acc:ZDB-GENE-030131-2281]	ENSDARG00000052063	ZDB-GENE-030131-2281
e5	col9a2	2.90879e-07	0.472563	procollagen, type IX, alpha 2 [Source:ZFIN;Acc:ZDB-GENE-030131-9786]	ENSDARG00000024492	ZDB-GENE-030131-9786
e5	col9a3	0.00170837	0.458684	collagen, type IX, alpha 3 [Source:ZFIN;Acc:ZDB-GENE-030131-9799]	ENSDARG00000037845	ZDB-GENE-030131-9799
e5	tead1b	0.0164809	0.436836	TEA domain family member 1b [Source:ZFIN;Acc:ZDB-GENE-091013-5]	ENSDARG00000059483	ZDB-GENE-091013-5
e5	col2a1a	1.10712e-07	0.40985	collagen, type II, alpha 1a [Source:ZFIN;Acc:ZDB-GENE-980526-192]	ENSDARG00000111202	ZDB-GENE-980526-192
e5	spns2	0.0446634	0.406033	spinster homolog 2 (Drosophila) [Source:ZFIN;Acc:ZDB-GENE-030131-5843]	ENSDARG00000114768	ZDB-GENE-030131-5843
e5	col2a1b	2.5714e-06	0.402056	collagen, type II, alpha 1b [Source:ZFIN;Acc:ZDB-GENE-050302-9]	ENSDARG00000011407	ZDB-GENE-050302-9
e5	col11a1a	6.08361e-08	0.344647	collagen, type XI, alpha 1a [Source:ZFIN;Acc:ZDB-GENE-070209-167]	ENSDARG00000115341	ZDB-GENE-070209-167
e5	col5a1	0.00116729	0.317381	procollagen, type V, alpha 1 [Source:ZFIN;Acc:ZDB-GENE-041105-6]	ENSDARG00000012593	ZDB-GENE-041105-6
e5	si:dkey-222f2.1	2.59318e-08	0.244759	si:dkey-222f2.1 [Source:ZFIN;Acc:ZDB-GENE-050208-726]	ENSDARG00000043242	ZDB-GENE-050208-726
e5	epcam	0.000782953	0.231515	epithelial cell adhesion molecule [Source:ZFIN;Acc:ZDB-GENE-040426-2209]	ENSDARG00000110073	ZDB-GENE-040426-2209
e5	ppib	0.0442601	0.230892	peptidylprolyl isomerase B (cyclophilin B) [Source:ZFIN;Acc:ZDB-GENE-040426-1955]	ENSDARG00000092798	ZDB-GENE-040426-1955
e5	cxcl14	0.00530287	0.162822	chemokine (C-X-C motif) ligand 14 [Source:ZFIN;Acc:ZDB-GENE-000619-1]	ENSDARG00000113190	ZDB-GENE-000619-1
e5	il17rd	0.0269664	0.126864	interleukin 17 receptor D [Source:ZFIN;Acc:ZDB-GENE-020320-5]	ENSDARG00000098359	ZDB-GENE-020320-5
e5	agr2	0.0141874	0.0647981	anterior gradient 2 [Source:ZFIN;Acc:ZDB-GENE-050417-214]	ENSDARG00000070480	ZDB-GENE-050417-214
e5	pcdh19	0.0165583	0.0594084	protocadherin 19 [Source:ZFIN;Acc:ZDB-GENE-030131-4218]	ENSDARG00000034344	ZDB-GENE-030131-4218
e5	mt-co3	0.0331607	0.0310588	cytochrome c oxidase III, mitochondrial [Source:ZFIN;Acc:ZDB-GENE-011205-16]	ENSDARG00000063912	ZDB-GENE-011205-16
e6	apcdd1l	0.0110986	0.481452	adenomatosis polyposis coli down-regulated 1-like [Source:ZFIN;Acc:ZDB-GENE-121022-3]	ENSDARG00000075557	ZDB-GENE-121022-3
e6	fndc3ba	0.0280018	0.234473	fibronectin type III domain containing 3Ba [Source:ZFIN;Acc:ZDB-GENE-070510-1]	ENSDARG00000078179	ZDB-GENE-070510-1
e6	edil3a	0.0110986	0.143019	EGF-like repeats and discoidin I-like domains 3a [Source:ZFIN;Acc:ZDB-GENE-060503-366]	ENSDARG00000093413	ZDB-GENE-060503-366
e6	qkia	0.00518297	0.140185	QKI, KH domain containing, RNA binding a [Source:ZFIN;Acc:ZDB-GENE-990415-230]	ENSDARG00000097478	ZDB-GENE-990415-230
e6	col9a1b	0.0424348	0.00468626	collagen, type IX, alpha 1b [Source:ZFIN;Acc:ZDB-GENE-040426-2410]	ENSDARG00000115115	ZDB-GENE-040426-2410
e7	cldn7a	3.38537e-09	4.87978	claudin 7a [Source:ZFIN;Acc:ZDB-GENE-040718-29]	ENSDARG00000111721	ZDB-GENE-040718-29
e7	si:ch211-246m6.5	3.46975e-10	4.08242	si:ch211-246m6.5 [Source:ZFIN;Acc:ZDB-GENE-050208-577]	ENSDARG00000103750	ZDB-GENE-050208-577
e7	hapln1a	2.87911e-11	3.90531	hyaluronan and proteoglycan link protein 1a [Source:ZFIN;Acc:ZDB-GENE-050302-175]	ENSDARG00000089769	ZDB-GENE-050302-175
e7	bmp8a	0.000745645	3.80081	bone morphogenetic protein 8a [Source:ZFIN;Acc:ZDB-GENE-030912-13]	ENSDARG00000035677	ZDB-GENE-030912-13
e7	avpr1ab	1.37248e-05	3.78141	arginine vasopressin receptor 1Ab [Source:ZFIN;Acc:ZDB-GENE-041210-105]	ENSDARG00000045788	ZDB-GENE-041210-105
e7	smtnb	0.00954873	3.5644	smoothelin b [Source:ZFIN;Acc:ZDB-GENE-070912-2]	ENSDARG00000059442	ZDB-GENE-070912-2
e7	rbpms2b	8.14129e-06	3.52295	RNA binding protein, mRNA processing factor 2b [Source:ZFIN;Acc:ZDB-GENE-040426-741]	ENSDARG00000079578	ZDB-GENE-040426-741
e7	sema7a	0.00375685	3.47924	semaphorin 7A [Source:ZFIN;Acc:ZDB-GENE-030131-3633]	ENSDARG00000078707	ZDB-GENE-030131-3633
e7	plekho1a	9.24103e-07	3.47405	pleckstrin homology domain containing, family O member 1a [Source:ZFIN;Acc:ZDB-GENE-060503-433]	ENSDARG00000061191	ZDB-GENE-060503-433
e7	hbegfb	4.7903e-18	3.46928	heparin-binding EGF-like growth factor b [Source:ZFIN;Acc:ZDB-GENE-070820-6]	ENSDARG00000031246	ZDB-GENE-070820-6
e7	rdh10a	1.92141e-05	3.41347	retinol dehydrogenase 10a [Source:ZFIN;Acc:ZDB-GENE-070112-2242]	ENSDARG00000113421	ZDB-GENE-070112-2242
e7	scrt1b	0.00159229	3.1902	scratch family zinc finger 1b [Source:ZFIN;Acc:ZDB-GENE-050327-72]	ENSDARG00000110984	ZDB-GENE-050327-72
e7	megf6a	5.93736e-05	3.12379	multiple EGF-like-domains 6a [Source:ZFIN;Acc:ZDB-GENE-090312-12]	ENSDARG00000079199	ZDB-GENE-090312-12
e7	tob1b	1.99165e-06	2.98048	transducer of ERBB2, 1b [Source:ZFIN;Acc:ZDB-GENE-040426-2151]	ENSDARG00000021372	ZDB-GENE-040426-2151
e7	pcolceb	0.00463879	2.93632	procollagen C-endopeptidase enhancer b [Source:ZFIN;Acc:ZDB-GENE-080722-44]	ENSDARG00000052057	ZDB-GENE-080722-44
e7	cyp3c1	1.05951e-06	2.93623	cytochrome P450, family 3, subfamily c, polypeptide 1 [Source:ZFIN;Acc:ZDB-GENE-030131-3060]	ENSDARG00000015575	ZDB-GENE-030131-3060
e7	thbs4b	0.00421185	2.86654	thrombospondin 4b [Source:ZFIN;Acc:ZDB-GENE-020708-4]	ENSDARG00000020072	ZDB-GENE-020708-4
e7	chp1	0.0151941	2.78275	calcineurin-like EF-hand protein 1 [Source:ZFIN;Acc:ZDB-GENE-030131-4086]	ENSDARG00000052859	ZDB-GENE-030131-4086
e7	egfra	0.000190684	2.73586	epidermal growth factor receptor a (erythroblastic leukemia viral (v-erb-b) oncogene homolog, avian) [Source:ZFIN;Acc:ZDB-GENE-030918-1]	ENSDARG00000013847	ZDB-GENE-030918-1
e7	cited1	0.0341144	2.71579	Cbp/p300-interacting transactivator, with Glu/Asp-rich carboxy-terminal domain, 1 [Source:ZFIN;Acc:ZDB-GENE-030131-5596]	ENSDARG00000077769	ZDB-GENE-030131-5596
e7	cart3	0.0195264	2.7074	cocaine- and amphetamine-regulated transcript 3 [Source:ZFIN;Acc:ZDB-GENE-120223-5]	ENSDARG00000035852	ZDB-GENE-120223-5
e7	rrad	0.00996558	2.70501	Ras-related associated with diabetes [Source:ZFIN;Acc:ZDB-GENE-030131-5607]	ENSDARG00000112434	ZDB-GENE-030131-5607
e7	camkvb	0.0352869	2.67623	CaM kinase-like vesicle-associated b [Source:ZFIN;Acc:ZDB-GENE-040426-1140]	ENSDARG00000117013	ZDB-GENE-040426-1140
e7	dusp2	0.0282348	2.43183	dual specificity phosphatase 2 [Source:ZFIN;Acc:ZDB-GENE-040801-188]	ENSDARG00000098108	ZDB-GENE-040801-188
e7	prnprs3	0.0108586	2.31299	prion protein, related sequence 3 [Source:ZFIN;Acc:ZDB-GENE-041221-3]	ENSDARG00000003705	ZDB-GENE-041221-3
e7	hmcn1	0.000222815	2.28896	hemicentin 1 [Source:ZFIN;Acc:ZDB-GENE-041014-322]	ENSDARG00000016936	ZDB-GENE-041014-322
e7	si:ch211-251b21.1	0.0159708	2.19512	si:ch211-251b21.1 [Source:ZFIN;Acc:ZDB-GENE-060809-5]	ENSDARG00000007275	ZDB-GENE-060809-5
e7	emp2	0.00588643	2.18654	epithelial membrane protein 2 [Source:ZFIN;Acc:ZDB-GENE-040822-24]	ENSDARG00000044588	ZDB-GENE-040822-24
e7	tp53inp1	0.0108541	2.14115	tumor protein p53 inducible nuclear protein 1 [Source:ZFIN;Acc:ZDB-GENE-031018-3]	ENSDARG00000028017	ZDB-GENE-031018-3
e7	foxi1	4.94104e-10	2.13659	forkhead box i1 [Source:ZFIN;Acc:ZDB-GENE-030505-1]	ENSDARG00000104566	ZDB-GENE-030505-1
e7	ier2b	1.72041e-06	2.0619	immediate early response 2b [Source:ZFIN;Acc:ZDB-GENE-030131-8244]	ENSDARG00000086881	ZDB-GENE-030131-8244
e7	aldh1a3	2.33195e-13	2.04048	aldehyde dehydrogenase 1 family, member A3 [Source:ZFIN;Acc:ZDB-GENE-061128-2]	ENSDARG00000076933	ZDB-GENE-061128-2
e7	angptl2b	0.00864347	2.03464	angiopoietin-like 2b [Source:ZFIN;Acc:ZDB-GENE-050624-1]	ENSDARG00000068369	ZDB-GENE-050624-1
e7	histh1l	2.05923e-05	2.01575	histone H1 like [Source:ZFIN;Acc:ZDB-GENE-050417-145]	ENSDARG00000035519	ZDB-GENE-050417-145
e7	nrp2a	3.66063e-05	1.99082	neuropilin 2a [Source:ZFIN;Acc:ZDB-GENE-040611-2]	ENSDARG00000096546	ZDB-GENE-040611-2
e7	pcdh18a	0.00233489	1.90937	protocadherin 18a [Source:ZFIN;Acc:ZDB-GENE-000607-1]	ENSDARG00000089805	ZDB-GENE-000607-1
e7	itgb1a	0.00769712	1.88274	integrin, beta 1a [Source:ZFIN;Acc:ZDB-GENE-060803-2]	ENSDARG00000071863	ZDB-GENE-060803-2
e7	enc1	0.0013771	1.88011	ectodermal-neural cortex 1 [Source:ZFIN;Acc:ZDB-GENE-060531-140]	ENSDARG00000035398	ZDB-GENE-060531-140
e7	hapln3	0.0146178	1.86427	hyaluronan and proteoglycan link protein 3 [Source:ZFIN;Acc:ZDB-GENE-040426-2089]	ENSDARG00000116387	ZDB-GENE-040426-2089
e7	grb2b	2.72471e-05	1.85894	growth factor receptor-bound protein 2b [Source:ZFIN;Acc:ZDB-GENE-040426-1975]	ENSDARG00000038059	ZDB-GENE-040426-1975
e7	ier2a	2.80382e-09	1.81315	immediate early response 2a [Source:ZFIN;Acc:ZDB-GENE-030131-9126]	ENSDARG00000099195	ZDB-GENE-030131-9126
e7	klf6a	0.00786755	1.79635	Kruppel-like factor 6a [Source:ZFIN;Acc:ZDB-GENE-021115-9]	ENSDARG00000029072	ZDB-GENE-021115-9
e7	tsc22d3	0.0227167	1.72913	TSC22 domain family, member 3 [Source:ZFIN;Acc:ZDB-GENE-040426-1433]	ENSDARG00000114324	ZDB-GENE-040426-1433
e7	si:ch211-260e23.9	0.000354508	1.71587	si:ch211-260e23.9 [Source:ZFIN;Acc:ZDB-GENE-141222-48]	ENSDARG00000111832	ZDB-GENE-141222-48
e7	cst3	0.0204264	1.70444	cystatin C (amyloid angiopathy and cerebral hemorrhage) [Source:ZFIN;Acc:ZDB-GENE-030131-373]	ENSDARG00000007795	ZDB-GENE-030131-373
e7	si:dkey-262k9.2	0.00479341	1.70227	si:dkey-262k9.2 [Source:ZFIN;Acc:ZDB-GENE-131121-282]	ENSDARG00000098024	ZDB-GENE-131121-282
e7	si:ch73-138n13.1	0.0153773	1.70189	si:ch73-138n13.1 [Source:ZFIN;Acc:ZDB-GENE-091204-448]	ENSDARG00000075349	ZDB-GENE-091204-448
e7	timp2a	0.00342587	1.69625	TIMP metallopeptidase inhibitor 2a [Source:ZFIN;Acc:ZDB-GENE-030612-1]	ENSDARG00000114336	ZDB-GENE-030612-1
e7	abca1a	0.0183749	1.68128	ATP-binding cassette, sub-family A (ABC1), member 1A [Source:ZFIN;Acc:ZDB-GENE-031006-12]	ENSDARG00000074635	ZDB-GENE-031006-12
e7	dnmt3ab	0.00106552	1.63533	DNA (cytosine-5-)-methyltransferase 3 alpha b [Source:ZFIN;Acc:ZDB-GENE-050314-3]	ENSDARG00000015566	ZDB-GENE-050314-3
e7	atp2b2	0.0179559	1.62652	ATPase plasma membrane Ca2+ transporting 2 [Source:ZFIN;Acc:ZDB-GENE-061016-1]	ENSDARG00000063433	ZDB-GENE-061016-1
e7	itga5	3.72576e-06	1.61993	integrin, alpha 5 (fibronectin receptor, alpha polypeptide) [Source:ZFIN;Acc:ZDB-GENE-031116-52]	ENSDARG00000006353	ZDB-GENE-031116-52
e7	selenop	0.0240758	1.61314	selenoprotein P [Source:ZFIN;Acc:ZDB-GENE-030311-1]	ENSDARG00000115355	ZDB-GENE-030311-1
e7	ier5	0.0152043	1.6115	immediate early response 5 [Source:ZFIN;Acc:ZDB-GENE-030616-127]	ENSDARG00000009881	ZDB-GENE-030616-127
e7	arnt2	0.0053135	1.59587	aryl-hydrocarbon receptor nuclear translocator 2 [Source:ZFIN;Acc:ZDB-GENE-001207-3]	ENSDARG00000103697	ZDB-GENE-001207-3
e7	mycb	0.0276374	1.57841	MYC proto-oncogene, bHLH transcription factor b [Source:ZFIN;Acc:ZDB-GENE-040426-780]	ENSDARG00000007241	ZDB-GENE-040426-780
e7	tgfb2l	0.0237534	1.55842	transforming growth factor, beta 2 [Source:ZFIN;Acc:ZDB-GENE-030723-3]	ENSDARG00000027087	ZDB-GENE-030723-3
e7	egr1	0.000543379	1.52623	early growth response 1 [Source:ZFIN;Acc:ZDB-GENE-980526-320]	ENSDARG00000115563	ZDB-GENE-980526-320
e7	slit2	0.00868261	1.51983	slit homolog 2 (Drosophila) [Source:ZFIN;Acc:ZDB-GENE-010306-3]	ENSDARG00000004246	ZDB-GENE-010306-3
e7	tmeff1b	0.000537448	1.47904	transmembrane protein with EGF-like and two follistatin-like domains 1b [Source:ZFIN;Acc:ZDB-GENE-050706-143]	ENSDARG00000056740	ZDB-GENE-050706-143
e7	smox	0.0492632	1.41538	spermine oxidase [Source:ZFIN;Acc:ZDB-GENE-031201-3]	ENSDARG00000036967	ZDB-GENE-031201-3
e7	mcl1a	0.00170737	1.41437	MCL1 apoptosis regulator, BCL2 family member a [Source:ZFIN;Acc:ZDB-GENE-000511-7]	ENSDARG00000009779	ZDB-GENE-000511-7
e7	mmp14b	0.00623572	1.41403	matrix metallopeptidase 14b (membrane-inserted) [Source:ZFIN;Acc:ZDB-GENE-030901-2]	ENSDARG00000111313	ZDB-GENE-030901-2
e7	nuak1b	0.000584655	1.38884	NUAK family, SNF1-like kinase, 1b [Source:ZFIN;Acc:ZDB-GENE-131120-18]	ENSDARG00000028676	ZDB-GENE-131120-18
e7	scarb2a	0.0178729	1.35045	scavenger receptor class B, member 2a [Source:ZFIN;Acc:ZDB-GENE-020419-29]	ENSDARG00000098312	ZDB-GENE-020419-29
e7	anxa13	0.0108586	1.34682	annexin A13 [Source:ZFIN;Acc:ZDB-GENE-010406-1]	ENSDARG00000013976	ZDB-GENE-010406-1
e7	fosl1a	2.85775e-05	1.32612	FOS-like antigen 1a [Source:ZFIN;Acc:ZDB-GENE-061207-7]	ENSDARG00000015355	ZDB-GENE-061207-7
e7	klf11b	0.0144631	1.30533	Kruppel-like factor 11b [Source:ZFIN;Acc:ZDB-GENE-061103-82]	ENSDARG00000013794	ZDB-GENE-061103-82
e7	dacha	7.46166e-06	1.30441	dachshund a [Source:ZFIN;Acc:ZDB-GENE-020402-3]	ENSDARG00000010132	ZDB-GENE-020402-3
e7	antxr1c	0.0223388	1.28123	ANTXR cell adhesion molecule 1c [Source:ZFIN;Acc:ZDB-GENE-090514-5]	ENSDARG00000063612	ZDB-GENE-090514-5
e7	btg2	4.48031e-10	1.28121	B-cell translocation gene 2 [Source:ZFIN;Acc:ZDB-GENE-000210-15]	ENSDARG00000020298	ZDB-GENE-000210-15
e7	gabarapb	0.00364261	1.2495	GABA(A) receptor-associated protein b [Source:ZFIN;Acc:ZDB-GENE-101102-9]	ENSDARG00000052082	ZDB-GENE-101102-9
e7	dsc2l	0.00649781	1.24104	desmocollin 2 like [Source:ZFIN;Acc:ZDB-GENE-031116-55]	ENSDARG00000039677	ZDB-GENE-031116-55
e7	CR383676.1	2.03912e-17	1.22003	0	0	0
e7	ahnak	5.99533e-06	1.21405	AHNAK nucleoprotein [Source:ZFIN;Acc:ZDB-GENE-030131-8719]	ENSDARG00000061764	ZDB-GENE-030131-8719
e7	junbb	0.00308189	1.21386	JunB proto-oncogene, AP-1 transcription factor subunit b [Source:ZFIN;Acc:ZDB-GENE-040426-2666]	ENSDARG00000104773	ZDB-GENE-040426-2666
e7	oclna	0.0244332	1.20502	occludin a [Source:ZFIN;Acc:ZDB-GENE-040426-2685]	ENSDARG00000005108	ZDB-GENE-040426-2685
e7	mdka	6.66055e-05	1.20088	midkine a [Source:ZFIN;Acc:ZDB-GENE-990621-1]	ENSDARG00000036036	ZDB-GENE-990621-1
e7	ppdpfb	0.00183612	1.19464	pancreatic progenitor cell differentiation and proliferation factor b [Source:ZFIN;Acc:ZDB-GENE-030131-8247]	ENSDARG00000031317	ZDB-GENE-030131-8247
e7	bsg	4.09646e-05	1.18367	basigin [Source:ZFIN;Acc:ZDB-GENE-030131-9638]	ENSDARG00000019881	ZDB-GENE-030131-9638
e7	marcksl1b	2.23976e-08	1.18309	MARCKS-like 1b [Source:ZFIN;Acc:ZDB-GENE-040426-2315]	ENSDARG00000035715	ZDB-GENE-040426-2315
e7	nr1d2b	0.0216572	1.17337	nuclear receptor subfamily 1, group D, member 2b [Source:ZFIN;Acc:ZDB-GENE-990415-244]	ENSDARG00000009594	ZDB-GENE-990415-244
e7	slc25a25a	0.0419473	1.14293	solute carrier family 25 member 25a [Source:ZFIN;Acc:ZDB-GENE-040426-2396]	ENSDARG00000010572	ZDB-GENE-040426-2396
e7	tnrc6c1	0.0277708	1.13728	trinucleotide repeat containing adaptor 6C1 [Source:ZFIN;Acc:ZDB-GENE-030131-7440]	ENSDARG00000076847	ZDB-GENE-030131-7440
e7	jun	9.32587e-05	1.11871	Jun proto-oncogene, AP-1 transcription factor subunit [Source:ZFIN;Acc:ZDB-GENE-030131-7859]	ENSDARG00000043531	ZDB-GENE-030131-7859
e7	junba	2.99292e-06	1.09177	JunB proto-oncogene, AP-1 transcription factor subunit a [Source:ZFIN;Acc:ZDB-GENE-040426-2172]	ENSDARG00000074378	ZDB-GENE-040426-2172
e7	ctsf	0.00447882	1.08763	cathepsin F [Source:ZFIN;Acc:ZDB-GENE-030131-9831]	ENSDARG00000063095	ZDB-GENE-030131-9831
e7	id3	0.000817886	1.08737	inhibitor of DNA binding 3 [Source:ZFIN;Acc:ZDB-GENE-020515-1]	ENSDARG00000054823	ZDB-GENE-020515-1
e7	ctsla	0.000437642	1.0814	cathepsin La [Source:ZFIN;Acc:ZDB-GENE-030131-106]	ENSDARG00000007836	ZDB-GENE-030131-106
e7	socs3a	2.54723e-06	1.07071	suppressor of cytokine signaling 3a [Source:ZFIN;Acc:ZDB-GENE-030131-7349]	ENSDARG00000025428	ZDB-GENE-030131-7349
e7	pcdh10a	0.000726624	1.03706	protocadherin 10a [Source:ZFIN;Acc:ZDB-GENE-020731-1]	ENSDARG00000099729	ZDB-GENE-020731-1
e7	atf3	0.00868261	1.0252	activating transcription factor 3 [Source:ZFIN;Acc:ZDB-GENE-040426-728]	ENSDARG00000007823	ZDB-GENE-040426-728
e7	alcamb	0.0220456	1.02461	activated leukocyte cell adhesion molecule b [Source:ZFIN;Acc:ZDB-GENE-030131-1768]	ENSDARG00000058538	ZDB-GENE-030131-1768
e7	lmx1bb	0.0195264	1.01698	LIM homeobox transcription factor 1, beta b [Source:ZFIN;Acc:ZDB-GENE-050114-2]	ENSDARG00000068365	ZDB-GENE-050114-2
e7	dlx5a	0.00130824	1.01436	distal-less homeobox 5a [Source:ZFIN;Acc:ZDB-GENE-990415-49]	ENSDARG00000042296	ZDB-GENE-990415-49
e7	fosb	0.000450634	1.00172	FBJ murine osteosarcoma viral oncogene homolog B [Source:ZFIN;Acc:ZDB-GENE-041114-181]	ENSDARG00000055751	ZDB-GENE-041114-181
e7	eif1b	0.00124111	0.974492	eukaryotic translation initiation factor 1B [Source:ZFIN;Acc:ZDB-GENE-030131-956]	ENSDARG00000012688	ZDB-GENE-030131-956
e7	fosab	6.23905e-13	0.969474	v-fos FBJ murine osteosarcoma viral oncogene homolog Ab [Source:ZFIN;Acc:ZDB-GENE-031222-4]	ENSDARG00000031683	ZDB-GENE-031222-4
e7	jund	0.028456	0.963496	JunD proto-oncogene, AP-1 transcription factor subunit [Source:ZFIN;Acc:ZDB-GENE-070725-2]	ENSDARG00000067850	ZDB-GENE-070725-2
e7	h1f0	2.35627e-09	0.958334	H1 histone family, member 0 [Source:ZFIN;Acc:ZDB-GENE-030131-337]	ENSDARG00000038559	ZDB-GENE-030131-337
e7	dlx3b	0.00421342	0.950722	distal-less homeobox 3b [Source:ZFIN;Acc:ZDB-GENE-980526-280]	ENSDARG00000014626	ZDB-GENE-980526-280
e7	mfap2	0.044714	0.948155	microfibril associated protein 2 [Source:ZFIN;Acc:ZDB-GENE-030131-6710]	ENSDARG00000059367	ZDB-GENE-030131-6710
e7	gadd45ba	0.0477486	0.947251	growth arrest and DNA-damage-inducible, beta a [Source:ZFIN;Acc:ZDB-GENE-040426-1971]	ENSDARG00000027744	ZDB-GENE-040426-1971
e7	glulb	0.0176508	0.936128	glutamate-ammonia ligase (glutamine synthase) b [Source:ZFIN;Acc:ZDB-GENE-030131-8417]	ENSDARG00000113742	ZDB-GENE-030131-8417
e7	zfhx3	0.0223223	0.921839	zinc finger homeobox 3 [Source:ZFIN;Acc:ZDB-GENE-030131-7577]	ENSDARG00000103057	ZDB-GENE-030131-7577
e7	serinc1	0.0122638	0.919792	serine incorporator 1 [Source:ZFIN;Acc:ZDB-GENE-030131-4415]	ENSDARG00000009106	ZDB-GENE-030131-4415
e7	atf4b	0.00413491	0.911886	activating transcription factor 4b [Source:ZFIN;Acc:ZDB-GENE-070928-23]	ENSDARG00000114163	ZDB-GENE-070928-23
e7	zfhx4	0.0237051	0.864183	zinc finger homeobox 4 [Source:ZFIN;Acc:ZDB-GENE-070530-3]	ENSDARG00000075542	ZDB-GENE-070530-3
e7	cnmd	0.00444415	0.861222	chondromodulin [Source:ZFIN;Acc:ZDB-GENE-010713-1]	ENSDARG00000100133	ZDB-GENE-010713-1
e7	efnb2a	0.0218444	0.85705	ephrin-B2a [Source:ZFIN;Acc:ZDB-GENE-990415-67]	ENSDARG00000020164	ZDB-GENE-990415-67
e7	gpm6aa	0.00186825	0.769236	glycoprotein M6Aa [Source:ZFIN;Acc:ZDB-GENE-030710-7]	ENSDARG00000110942	ZDB-GENE-030710-7
e7	matn4	1.97937e-09	0.730721	matrilin 4 [Source:ZFIN;Acc:ZDB-GENE-050208-64]	ENSDARG00000015947	ZDB-GENE-050208-64
e7	ctdsp2	0.0351724	0.679951	CTD (carboxy-terminal domain, RNA polymerase II, polypeptide A) small phosphatase 2 [Source:ZFIN;Acc:ZDB-GENE-030131-184]	ENSDARG00000110420	ZDB-GENE-030131-184
e7	zgc:92066	0.000445493	0.663962	leptin receptor overlapping transcript like 1 [Source:HGNC Symbol;Acc:HGNC:6555]	ENSDARG00000104871	ZDB-GENE-040718-86
e7	idh1	0.0233992	0.64917	isocitrate dehydrogenase 1 (NADP+), soluble [Source:ZFIN;Acc:ZDB-GENE-031006-1]	ENSDARG00000025375	ZDB-GENE-031006-1
e7	eif4a1b	0.0313469	0.641225	eukaryotic translation initiation factor 4A1B [Source:ZFIN;Acc:ZDB-GENE-040120-6]	ENSDARG00000116907	ZDB-GENE-040120-6
e7	jdp2b	0.00116765	0.589418	Jun dimerization protein 2b [Source:ZFIN;Acc:ZDB-GENE-040718-197]	ENSDARG00000020133	ZDB-GENE-040718-197
e7	foxp4	0.000222815	0.542483	forkhead box P4 [Source:ZFIN;Acc:ZDB-GENE-101207-1]	ENSDARG00000076120	ZDB-GENE-101207-1
e7	fstl1b	0.0155522	0.520829	follistatin-like 1b [Source:ZFIN;Acc:ZDB-GENE-030131-3029]	ENSDARG00000039576	ZDB-GENE-030131-3029
e7	NC_002333.4	0.00455569	0.491769	0	0	0
e7	sparc	0.000327063	0.46406	secreted protein, acidic, cysteine-rich (osteonectin) [Source:ZFIN;Acc:ZDB-GENE-030131-9]	ENSDARG00000019353	ZDB-GENE-030131-9
e7	pnrc2	0.00810562	0.42457	proline-rich nuclear receptor coactivator 2 [Source:ZFIN;Acc:ZDB-GENE-030131-5475]	ENSDARG00000112537	ZDB-GENE-030131-5475
e7	cd81a	0.0226125	0.378681	CD81 molecule a [Source:ZFIN;Acc:ZDB-GENE-000831-5]	ENSDARG00000036080	ZDB-GENE-000831-5
e7	slc25a5	7.85188e-06	0.336875	solute carrier family 25 member 5 [Source:ZFIN;Acc:ZDB-GENE-020419-9]	ENSDARG00000092553	ZDB-GENE-020419-9
e7	appa	0.0376542	0.102034	amyloid beta (A4) precursor protein a [Source:ZFIN;Acc:ZDB-GENE-000616-13]	ENSDARG00000104279	ZDB-GENE-000616-13
e7	dlx4b	0.0320207	0.0795588	distal-less homeobox 4b [Source:ZFIN;Acc:ZDB-GENE-990415-50]	ENSDARG00000071560	ZDB-GENE-990415-50
